# Cross-regulation of viral kinases with cyclin A secures shutoff of host DNA synthesis

**DOI:** 10.1101/856435

**Authors:** Boris Bogdanow, Max Schmidt, Henry Weisbach, Iris Gruska, Barbara Vetter, Koshi Imami, Eleonore Ostermann, Wolfram Brune, Matthias Selbach, Christian Hagemeier, Lüder Wiebusch

**Affiliations:** Labor für Pädiatrische Molekularbiologie, Charité Universitätsmedizin Berlin, Augustenburger Platz 1, 13353 Berlin, Germany; Research group „Proteome Dynamics“, Max Delbrück Center for Molecular Medicine, Robert-Rössle-Str. 10, 13125 Berlin, Germany; Research group „Structural Interactomics“, Leibniz Forschungsinstitut für Molekulare Pharmakologie, Robert-Rössle-Str. 10, 13125 Berlin, Germany; Haupt Pharma Berlin GmbH, Moosrosenstr. 7, 12347 Berlin, Germany; Laboratory of Molecular & Cellular BioAnalysis, Kyoto University, 606-8501 Kyoto, Japan; Heinrich Pette Institute, Leibniz Institute for Experimental Virology, Martinistr. 52, 20251 Hamburg, Germany; Charité-Universitätsmedizin Berlin, Charitéplatz 1, 10117 Berlin, Germany

**Author notes:** These authors contributed equally (Boris Bogdanow, Max Schmidt).

## Abstract

Herpesviruses encode conserved protein kinases to stimulate phosphorylation-sensitive processes during infection. How these kinases bind to cellular factors and how this impacts their regulatory functions is poorly understood. Here, we use quantitative proteomics to determine cellular interaction partners of human herpesvirus (HHV) kinases. We find that these kinases can target key regulators of transcription and replication. The interaction with Cyclin A and associated factors is identified as a specific signature of β-herpesvirus kinases. Cyclin A is recruited via RXL-motifs that overlap with nuclear localization signals (NLS) and locate in the non-catalytic N-terminal regions. This architecture is conserved for viral kinases of HHV6, HHV7 and rodent CMVs. Docking to Cyclin A competes with NLS function, enabling dynamic changes in kinase localization and substrate phosphorylation. The viral kinase redirects Cyclin A to the cytosol, which is essential for the inhibition of cellular DNA replication during infection. Our data highlight a fine-tuned and physiologically important interplay between a cellular cyclin and viral kinases.
