## Supplemental Table S4 for "Cross-regulation of viral kinases with cyclin A secures shutoff of host DNA synthesis"

### Sheet: Tabelle1
Table S4. Oligonucleotide primers used for cloning and mutagenesis of plasmids and recombinant viruses.
Virus (V)/Plasmid (P) name	Primer name	Primer sequence
MCMV-M97-R45A/L47A (V)	M97mut-RRL>ARA-fw	5’-ACGCGCCGTGAGCGATCTGGAAAAACTGTATAAAGTCAAGGCGAGAGCGGTGTTCGGGGCCGACGATGGTAGGGATAACAGGGTAATCGATTT-3’
	M97mut-RRL>ARA-rv	5’-TGGTATCGTTGTCGACGGCGCCATCGTCGGCCCCGAACACCGCTCTCGCCTTGACTTTATACAGTTTTTGCCAGTGTTACAACCAATTAACC-3’
MCMV-M97-L47A/F479A (V)	M97mut-LVF>AVA-fw	5’-CGTGAGCGATCTGGAAAAACTGTATAAAGTCAAGAGGAGAGCGGTGGCCGGGGCCGACGATGGCGCCGTTAGGGATAACAGGGTAATCGATTT-3’
	M97mut-LVF>AVA-rv	5’-TGTTACTGGTATCGTTGTCGACGGCGCCATCGTCGGCCCCGGCCACCGCTCTCCTCTTGACTTTATACAGCCAGTGTTACAACCAATTAACC-3’
MCMV-M97-M1STOP (V)	M97mut-ATG>STOP-fw	5’-GCGCACGCTTCGTCCGCGAGAAAAAAACCCCGCCGTCGCCTGAAGCGTGGAGCTGACGCCGCCTAGGGATAACAGGGTAATCGATTT-3’
	M97mut-ATG>STOP-rv	5’-CGACGGAGCCGTCGCTTCTCGGCGGCGTCAGCTCCACGCTTCAGGCGACGGCGGGGTTTTTTTGCCAGTGTTACAACCAATTAACC-3’
pCGN-HA-HHV6-U69-R37A/L39A (P)	HHV6-U69-RXLmut-fw	5’-GGAAAAGGTGTTAAAGCAAAAGCTTTTGCCGAAGATAGC-3’
	HHV6-U69-RXLmut-rv	5’-CCTTGTAAAGTAAAAGCTAAAGCATTTGGTTCCGAAAAC-3’
pCGN-HA-HHV6-U69-L39A/F40A (P)	HHV6-U69-LFmut-fw	5’-GGAAAAGGTGTTAAACGAAAAGCTGCTGCCGAAGATAGCTCTCC-3’
	HHV6-U69-RXLmut-rv	5’-CCTTGTAAAGTAAAAGCTAAAGCATTTGGTTCCGAAAAC-3’
pCGN-HA-HHV7-U69-R35A/L35A (P)	HHV7-U69-RXLmut-fw	5’-CCTTGTAAAGTAAAAGCTAAAGCATTTGGTTCCGAAAAC-3’
	HHV7-U69-RXLmut-rv	5’-CCTTTTTTTAAGTTCTTTTCC-3’
pCGN-HA-HHV7-U69-L37A/F38A (P)	HHV7-U69-LFmut-fw	5’-CCTTGTAAAGTAAAACGTAAAGCAGCTGGTTCCGAAAACATCAG-3’
	HHV7-U69-RXLmut-rv	5’-CCTTTTTTTAAGTTCTTTTCC-3’
pHM830-M97(20-55) (P)	M97-NLS/RXL-fw-Nhe	5’-CGTAGCTAGCGTCGTCCCTCCGGCTCCC-3’
	M97-NLS/RXL-rv-Xba	5’-CGTATCTAGAGACGGCGCCATCGTCGGC-3’
pHM830-HHV6-U69(15-47) (P)	HHV6-U69-NLS/RXL-fw-Nhe	5’-CGTAGCTAGCCCGATAAATTTACCACCAG-3’
	HHV6-U69-NLS/RXL-rv-Xba	5’-CGTATCTAGATAAGGGAGAGCTATCTTC-3’
